# HGFAC is a ChREBP Regulated Hepatokine that Enhances Glucose and Lipid Homeostasis

**DOI:** 10.1101/2021.07.29.454308

**Authors:** Ashot Sargsyan, Ludivine Doridot, Sarah A. Hannou, Wenxin Tong, Harini Srinivasan, Rachael Ivison, Ruby Monn, Henry H. Kou, Jonathan M. Haldeman, Michelle Arlotto, Phillip J. White, Paul A. Grimsrud, Inna Astapova, Linus Tsai, Mark A. Herman

**Affiliations:** Duke Molecular Physiology Institute, Duke University, Durham, North Carolina, USA; Division of Endocrinology, Beth Israel Deaconess Medical Center, Harvard University, Boston, Massachusetts, USA; Harvard Medical School, Boston, Massachusetts, USA; Division of Endocrinology, Metabolism, and Nutrition, Duke University, Durham, North Carolina, USA; Department of Pharmacology and Cancer Biology, Duke University, Durham, NC, USA; Current affiliation: Université de Paris, Institut Cochin, INSERM, CNRS, F-75014 PARIS, France

## Abstract

Carbohydrate Responsive Element-Binding Protein (ChREBP) is a carbohydrate sensing transcription factor that regulates both adaptive and maladaptive genomic responses in coordination of systemic fuel homeostasis. Genetic variants in the ChREBP locus associate with diverse metabolic traits in humans, including circulating lipids. To identify novel ChREBP-regulated hepatokines that contribute to its systemic metabolic effects, we integrated ChREBP ChIP-seq analysis in mouse liver with human genetic and genomic data for lipid traits and identified Hepatocyte Growth Factor Activator (HGFAC) as a promising ChREBP-regulated candidate in mice and humans. HGFAC is a protease that activates the pleiotropic hormone Hepatocyte Growth Factor (HGF). We demonstrate that HGFAC KO mice have phenotypes concordant with putative loss-of-function variants in human HGFAC. Moreover, in gain- and loss-of-function genetic mouse models, we demonstrate that HGFAC enhances lipid and glucose homeostasis, in part, through actions to activate hepatic PPARγ activity. Together, our studies show that ChREBP mediates an adaptive response to overnutrition via activation of an HGFAC-HGF-PPARγ signaling axis in the liver to preserve glucose and lipid homeostasis.
