## Supplemental Table 2 for "HGFAC is a ChREBP Regulated Hepatokine that Enhances Glucose and Lipid Homeostasis"

### Sheet: GeneAssocScores_ChTG_NearstGene
Gene_Symbol	Entrez_ID	Gene_p-value	Gene_Chr_Num	Gene_Start_Pos	Gene_End_Pos	Gene_Size_kb	Num_SNPs_per_Gene	Num_Indep_HapMap_SNPs_per_Gene	Num_RecombHotspots_per_Gene	Best_SNP_rs	Best_SNP_Chr_Num	Best_SNP_Chr_Pos	Best_SNP_Z	Best_SNP_pval	Best_SNP_ODDS_RATIO_OR_EFFECT	Secretory_Protein
PREB	10113	1.05277e-11	2	27353624	27357542	4	40	3	3	rs1659689	2	27393030	8.3	1.276e-34	0.0467
APOC2	344	1.74665e-11	19	45449242	45452818	4	64	9	2	rs439401	19	45414451	8.3	1.423e-66	0.0659	y
GCKR	2646	3.40091e-11	2	27719705	27746550	27	90	8	2	rs1260326	2	27730940	8.3	2.29e-239	0.1148
REEP3	221035	3.77376e-11	10	65281122	65384883	104	145	17	2	rs7897379	10	65301725	8.3	1.271e-17	0.0274
APOE	348	3.87341e-11	19	45409038	45412650	4	78	7	2	rs439401	19	45414451	8.3	1.423e-66	0.0659	y
KHK	3795	7.33069e-11	2	27309610	27323619	14	32	3	2	rs7588926	2	27342894	7.9817	1.394e-15	0.0381
JMJD1C	221037	7.67434e-11	10	64926987	65225722	299	221	17	0	rs10761762	10	65184717	8.3	1.061e-17	0.027
LPAR2	9170	1.10979e-10	19	19734465	19739039	5	95	3	0	rs10500212	19	19723215	8.3	1.874e-60	0.1028
SIK3	23387	1.16476e-10	11	116714117	116968993	255	268	20	0	rs6589574	11	116730638	8.3	3.03e-113	0.1283
APOA5	116519	1.26293e-10	11	116660085	116663136	3	122	15	2	rs10790162	11	116639104	8.3	1.1e-249	0.2305	y
MLXIPL	51085	1.38992e-10	7	73007523	73038870	31	134	7	2	rs11974409	7	72989390	8.3	1.36e-100	0.0899
TM6SF2	53345	1.76513e-10	19	19375173	19384074	9	117	6	2	rs10401969	19	19407718	8.3	9.702e-70	0.121
SLC5A6	8884	2.72099e-10	2	27422454	27435175	13	124	2	2	rs1659685	2	27420690	8.3	8.691e-40	0.0503
NDUFA13	51079	2.91546e-10	19	19627018	19639013	12	125	2	0	rs3794991	19	19610596	8.3	1.029e-62	0.1042
VPS37D	155382	3.1676e-10	7	73082173	73086440	4	120	3	2	rs7777102	7	73058017	8.3	3.62e-90	0.1032
VEGFA	7422	3.5882e-10	6	43737945	43754223	16	95	22	5	rs998584	6	43757896	7.8737	3.424e-15	0.0293	y
GRB14	2888	1.64064e-09	2	165349322	165478360	129	178	25	5	rs10195252	2	165513091	7.7846	6.987e-15	0.0276
MSL2	55167	3.20417e-08	3	135867759	135914688	47	32	5	0	rs645040	3	135926622	7.0469	1.83e-12	0.0293
HGFAC	3083	5.1759e-08	4	3443725	3451213	7	69	15	2	rs6831256	4	3473139	7.0654	1.602e-12	0.0258	y
MAFF	23764	3.17899e-07	22	38597938	38612517	15	78	11	2	rs3761445	22	38595411	6.8374	8.062e-12	0.0232
PLA2G6	8398	4.35613e-07	22	38507501	38577836	70	129	18	4	rs3761445	22	38595411	6.8374	8.062e-12	0.0232
STX1A	6804	5.74959e-07	7	73113534	73134017	20	86	5	2	rs1128349	7	73097654	6.8217	8.996e-12	0.0261	y
LRP1	4035	1.01032e-05	12	57522281	57607125	85	58	14	2	rs11172134	12	57645789	6.0397	1.544e-09	0.035
BCL3	602	2.83436e-05	19	45251977	45263301	11	25	7	2	rs4803750	19	45247627	5.739	9.521e-09	0.0423
CBLC	23624	2.92716e-05	19	45281125	45303903	23	28	8	3	rs4803750	19	45247627	5.739	9.521e-09	0.0423
GATA4	2626	5.23971e-05	8	11561716	11617509	56	174	25	0	rs1062219	8	11616410	6.0255	1.686e-09	0.0223
PEPD	5184	5.28676e-05	19	33877854	34012799	135	204	33	4	rs731839	19	33899065	5.9519	2.651e-09	0.0224
NR0B2	8431	7.05259e-05	1	27237974	27240567	3	21	3	0	rs17162330	1	27236212	5.5654	2.615e-08	0.0271
CYP7A1	1581	8.51524e-05	8	59402736	59412720	10	63	3	3	rs4738684	8	59393273	5.752	8.819e-09	0.0205
FDFT1	2222	0.000140139	8	11660189	11696818	37	149	17	0	rs1004712	8	11622293	5.8256	5.692e-09	0.0206
HPD	3242	0.00031937	12	122277432	122326517	49	64	6	2	rs895953	12	122249048	5.3545	8.578e-08	0.0218
SNX21	90203	0.000321649	20	44462469	44471914	9	61	7	0	rs6130954	20	44496029	5.3812	7.398e-08	0.0173
HPN	3249	0.000322127	19	35531409	35557477	26	45	15	4	rs1688030	19	35556744	5.2003	1.99e-07	0.0378
BPTF	2186	0.000386122	17	65821779	65980494	159	56	7	1	rs12602912	17	65870073	5.2801	1.291e-07	0.0241
ORAI3	93129	0.000472884	16	30960404	30966259	6	22	0	2	rs4889603	16	30982225	5.1533	2.56e-07	0.0265
SNX10	29887	0.00120581	7	26331514	26413949	82	108	18	2	rs1534696	7	26397239	5.0514	4.385e-07	0.0189
RFX4	5992	0.00137722	12	106977032	107156581	180	182	18	2	rs10861661	12	107174646	5.1505	2.598e-07	0.0227
GSS	2937	0.00175917	20	33516235	33543601	27	61	5	0	rs7265992	20	33525407	4.9235	8.5e-07	0.0304
TECTB	6975	0.00203708	10	114043492	114063070	20	126	18	2	rs12412743	10	114045333	5.0802	3.771e-07	0.0238	y
CMIP	80790	0.0023644	16	81478774	81745367	267	416	65	5	rs2925979	16	81534790	5.1871	2.136e-07	0.0205
CEP68	23177	0.00245855	2	65283494	65314142	31	84	11	2	rs2252867	2	65296280	4.8691	1.121e-06	0.0166
VIL1	7429	0.0025308	2	219283837	219314248	30	42	5	2	rs492400	2	219349752	4.7298	2.247e-06	0.0184
SLC2A2	6514	0.00296925	3	170714136	170744768	31	179	10	2	rs10513688	3	170727218	5.2474	1.543e-07	0.0306
GPR180	160897	0.00302423	13	95254103	95281946	28	107	10	4	rs1341267	13	95284980	4.9281	8.304e-07	0.0184
FTH1	2495	0.00339691	11	61731756	61735132	3	122	8	3	rs17185574	11	61745694	5.104	3.326e-07	0.0214
HSD17B8	7923	0.00421544	6	33172418	33174607	2	74	11	2	rs2072915	6	33162082	4.7196	2.363e-06	0.0183
SLC39A7	7922	0.00448091	6	33168602	33172214	4	80	12	2	rs2072915	6	33162082	4.7196	2.363e-06	0.0183
SOCS3	9021	0.00555363	17	76352858	76356158	3	52	8	2	rs4969178	17	76388202	4.5373	5.697e-06	0.0175
ARL15	54622	0.00568406	5	53180613	53606403	426	595	67	6	rs6450176	5	53298025	5.0883	3.613e-07	0.0191
YY1	7528	0.00771524	14	100705101	100744804	40	38	6	0	rs10134767	14	100763954	4.3553	1.329e-05	0.0255
CDKN1A	1026	0.0080289	6	36644236	36655116	11	128	14	3	rs2395655	6	36645696	4.7506	2.028e-06	0.0183
CTDSP1	58190	0.0083598	2	219264477	219270664	6	36	5	2	rs7607369	2	219279097	4.3443	1.397e-05	0.0151
PPP1R3B	79660	0.00847279	8	8993763	9009152	15	101	20	3	rs435581	8	9029413	4.5053	6.627e-06	0.0171
SLC25A47	283600	0.00877103	14	100789678	100796715	7	43	6	2	rs10134767	14	100763954	4.3553	1.329e-05	0.0255
MACROD1	28992	0.00918562	11	63766029	63933585	168	152	11	4	rs2845885	11	63869062	4.5476	5.427e-06	0.0337
SENP8	123228	0.00926663	15	72406598	72433311	27	38	3	0	rs13858	15	72433144	4.3264	1.516e-05	0.0222
ANKH	56172	0.00933631	5	14704908	14871887	167	212	38	4	rs10080009	5	14748958	4.5481	5.413e-06	0.0188
NISCH	11188	0.0112253	3	52489523	52527088	38	148	8	2	rs13326165	3	52532118	4.6736	2.959e-06	0.0205
PANK3	79646	0.0125123	5	167982627	168006614	24	64	4	0	rs2305736	5	167946076	4.3384	1.435e-05	0.0182
DAPK2	23604	0.0125468	15	64199234	64338521	139	203	30	3	rs17775820	15	64168582	4.4764	7.592e-06	0.0239
MSRA	4482	0.013471	8	9911829	10286401	375	822	107	5	rs7832708	8	10190040	4.9647	6.881e-07	0.0185
HEXA	3073	0.0145036	15	72635777	72668520	33	74	6	2	rs11633028	15	72656241	4.2977	1.726e-05	0.0177
XBP1	7494	0.0148364	22	29190547	29196560	6	52	4	0	rs5752792	22	29153759	4.2505	2.133e-05	0.0197
SCARB1	949	0.0171998	12	125262173	125348519	86	142	30	5	rs10846744	12	125312425	4.2417	2.218e-05	0.0236
C2orf43	60526	0.0189149	2	20884817	21022827	138	193	29	4	rs12624282	2	20976546	4.3113	1.623e-05	0.0298
ZNF688	146542	0.0196063	16	30581018	30583728	3	10	3	0	rs11150592	16	30555658	3.9176	8.942e-05	0.0185
FBXL22	283807	0.02574	15	63889551	63894620	5	36	1	0	rs4074448	15	63888495	3.9906	6.591e-05	0.0136
FBXO46	23403	0.0280692	19	46213886	46234151	20	70	5	0	rs2334255	19	46186150	4.0643	4.818e-05	0.0169
NAGS	162417	0.0300217	17	42082031	42086436	4	47	5	2	rs918242	17	42054739	3.9458	7.954e-05	0.015
ACTB	60	0.0308489	7	5566778	5570232	3	52	9	2	rs6463489	7	5542513	3.9161	8.998e-05	0.0235
NEDD9	4739	0.0333373	6	11183530	11382581	199	362	55	6	rs6457459	6	11416510	4.2745	1.916e-05	0.0173
LOC284023	284023	0.0368201	17	7816639	7819265	3	38	7	2	rs7503751	17	7789542	3.7868	0.0001526	0.0218
EXTL1	2134	0.0370252	1	26348270	26362954	15	72	6	2	rs933078	1	26324108	3.9645	7.354e-05	0.0132
KANK3	256949	0.0370301	19	8387467	8408146	21	41	7	2	rs2278236	19	8431581	3.7881	0.0001518	0.0141
DNM3	26052	0.037449	1	171810620	172381857	571	585	45	7	rs17277932	1	172323134	4.4482	8.661e-06	0.0226
CD320	51293	0.0387342	19	8367010	8373240	6	39	9	3	rs2227288	19	8367525	3.7442	0.000181	0.0204
TXNIP	10628	0.0390811	1	145438461	145442628	4	21	2	0	rs704985	1	145451342	3.7228	0.000197	0.0205
SAMD4A	23034	0.042752	14	55034636	55260033	225	298	56	8	rs3813402	14	55257590	4.0465	5.199e-05	0.0152
NR3C2	4306	0.0451884	4	148999914	149363672	364	359	46	8	rs2358183	4	148985862	4.1295	3.635e-05	0.0219
G6PC	2538	0.0469815	17	41052814	41065386	13	19	2	2	rs2667933	17	41077046	3.6311	0.0002822	0.0157
OPA3	80207	0.0479085	19	46031024	46088122	57	61	15	3	rs8099878	19	46019601	3.6834	0.0002301	0.0146
NKX2-6	137814	0.0492037	8	23559963	23563922	4	106	16	2	rs7830933	8	23603324	3.9503	7.804e-05	0.0168
TBC1D24	57465	0.0492573	16	2525146	2555734	31	12	2	0	rs8060813	16	2499011	3.5801	0.0003434	0.0203
NUPL1	9818	0.0498471	13	25875665	25916561	41	48	10	2	rs3809333	13	25861770	3.6579	0.0002543	0.0401
C3orf75	54859	0.0500431	3	47537129	47555199	18	21	5	2	rs11716763	3	47518266	3.5814	0.0003417	0.0131
ABCC12	94160	0.0519209	16	48116883	48180681	64	29	6	2	rs6500338	16	48190385	3.6037	0.0003137	0.0193
HBP1	26959	0.0554583	7	106809459	106842974	34	87	8	2	rs2237659	7	106847492	3.8002	0.0001446	0.0153
