## Supplemental Table 4 for "HGFAC is a ChREBP Regulated Hepatokine that Enhances Glucose and Lipid Homeostasis"

### Sheet: qPCR primers
primer name	(5'->3') sequence
TBP forward	CCCTATCACTCCTGCCACAC
TBP reverse	ACGAAGTGCAATGGTCTTTAGG
PPIB forward	GGTGGAGAGCACCAAGACAGA
PPIB reverse	GCCGGAGTCGACAATGATG
HGFAC forward	AAGTGCTCCAGCAGCAGAGAC
HGFAC reverse	CTCAGAGGTACAGGAGTGCAGC
PPAR-γ forward	TGTGGGGATAAAGCATCAGGC
PPAR-γ reverse	CCGGCAGTTAAGATCACACCTAT
PPAR-α forward	TCGGCGAACTATTCGGCTG
PPAR-α reverse	GCACTTGTGAAAACGGCAGT
CPT2 forward	CAGCACAGCATCGTACCCA
CPT2 reverse	TCCCAATGCCGTTCTCAAAAT
PCK1 forward	TCTGGATGGTTTTAATGGCA
PCK1 reverse	TGCCTGGATGAAGTTTGATG
CD36 forward	CCTGCAAATGTCAGAGGAAA
CD36 reverse	GCGACATGATTAATGGCACA
ACOX1 forward	TCGAAGCCAGCGTTACGAG
ACOX1 reverse	ATCTCCGTCTGGGCGTAGG
SCD1 forward	CCCTGCGGATCTTCCTTATC
SCD1 reverse	TGTGTTTCTGAGAACTTGTGGTG
PDK4 forward	AGGGAGGTCGAGCTGTTCTC
PDK4 reverse	GGAGTGTTCACTAAGCGGTCA
FABP4 forward	AAGGTGAAGAGCATCATAACCCT
FABP4 reverse	TCACGCCTTTCATAACACATTCC
ME1 forward	ATCACTTTGGATGTGGGAACAG
ME1 reverse	CAGGAAGGCGTCATACTCAGG

### Sheet: Genotyping primers
primer name	(5'->3') sequence
HGFAC forward	CTGGCTACTCTGTTCCTGCTACAC
HGFAC reverse ( for KO detection)	TACTAGCTTCAGGGTTCATGAGGGT
HGFAC reverse ( for WT detection) targets deleted region	AGCTGAAGCACTCTGAGGTCT
